# Polygenic adaptation from standing genetic variation allows rapid ecotype formation

**DOI:** 10.1101/2021.04.16.440113

**Authors:** Nico Fuhrmann, Celine Prakash, Tobias S. Kaiser

## Abstract

Adaptive ecotype formation is the first step to speciation, but the genetic underpinnings of this process are poorly understood. Marine midges of the genus *Clunio* (Diptera) have recolonized Northern European shore areas after the last glaciation. In response to local tide conditions they have formed different ecotypes with respect to timing of adult emergence, oviposition behavior and larval habitat. Genomic analysis confirms the recent establishment of these ecotypes, reflected in massive haplotype sharing between ecotypes, irrespective of whether there is ongoing gene flow or geographic isolation. QTL mapping and genome screens reveal patterns of polygenic adaptation from standing genetic variation. Ecotype-associated loci prominently include circadian clock genes, as well as genes affecting sensory perception and nervous system development, hinting to a central role of these processes in ecotype formation. Our data show that adaptive ecotype formation can occur rapidly, with ongoing gene flow and largely based on a re-assortment of existing alleles.
