## Supplementary Data 6 for "Polygenic adaptation from standing genetic variation allows rapid ecotype formation"

### Sheet: Sheet 1 - Arrhythmic_Indel_BayP
#INFO: List of genes with SNPs and Indels that have eBPmc > 10 and XtX above significance threshold. Gene and its transcripts listed separately (see column "Feature Type"). Locations of SNPs and indels relative to gene model as obtained from SNPeff.
Gene ID	Putative gene	Transcript ID	Chromosome	Scaffold	Position (Scaffold)	Feature Type	SNPs												Indels
							CDS: non-synonymous	CDS: synonymous	Stop gained	Stop lost	Stop retained	Start lost	Splice site	3' UTR	5' UTR	Intron	Intergenic	Intragenic	Frameshift	Inframe (conservative)	Inframe (disruptive)	Stop gained	Stop lost	Stop retained	Start lost	Start retained	Splice site	3' UTR	5' UTR	Intron	Non coding transcript	Intergenic	Intragenic
CLUMA_CG001619	(sp)_putative_Long-chain-fatty-acid--CoA_ligase_1	-	chr1	superscaffold15	64806-69796	Gene	.	.	.	.	.	.	.	.	.	.	.	.	.	.	.	.	.	.	.	.	.	.	.	.	.	1	.
CLUMA_CG001617	NA	-	chr1	superscaffold15	59593-60966	Gene	.	.	.	.	.	.	.	.	.	.	.	.	.	.	.	.	.	.	.	.	.	.	.	.	.	1	.
CLUMA_CG001659	(nr)_putative_hypothetical_protein_AaeL_AAEL000663_[Aedes_aegypti]	-	chr1	superscaffold15	231251-235884	Gene	.	.	.	.	.	.	.	.	.	2	.	.	.	.	.	.	.	.	.	.	.	.	.	.	.	.	.
CLUMA_CG001659	(nr)_putative_hypothetical_protein_AaeL_AAEL000663_[Aedes_aegypti]	CLUMA_CG001659-RA	chr1	superscaffold15	231251-235884	Transcript	.	.	.	.	.	.	.	.	.	2	.	.	.	.	.	.	.	.	.	.	.	.	.	.	.	.	.
CLUMA_CG001675	(sp)_putative_Cadherin-86C	-	chr1	superscaffold15	294381-316482	Gene	.	.	.	.	.	.	.	.	.	.	.	.	.	.	.	.	.	.	.	.	.	.	.	.	.	1	.
CLUMA_CG001660	(sp)_putative_Ras_association_domain-containing_protein_2	-	chr1	superscaffold15	236485-241168	Gene	.	.	.	.	.	.	.	.	.	.	.	.	.	.	.	.	.	.	.	.	.	.	.	.	.	1	.
CLUMA_CG001965	(sp)_putative_Protein_similar	-	chr1	superscaffold15	1355084-1384595	Gene	.	.	.	.	.	.	.	.	.	.	.	.	.	.	.	.	.	.	.	.	.	.	.	2	.	.	.
CLUMA_CG001965	(sp)_putative_Protein_similar	CLUMA_CG001965-RA	chr1	superscaffold15	1355084-1384595	Transcript	.	.	.	.	.	.	.	.	.	.	.	.	.	.	.	.	.	.	.	.	.	.	.	1	.	.	.
CLUMA_CG001965	(sp)_putative_Protein_similar	CLUMA_CG001965-RB	chr1	superscaffold15	1355084-1384595	Transcript	.	.	.	.	.	.	.	.	.	.	.	.	.	.	.	.	.	.	.	.	.	.	.	1	.	.	.
CLUMA_CG002381	(sp)_similar_to_Estradiol_17-beta-dehydrogenase_11	-	chr1	superscaffold17	170158-171687	Gene	1	2	.	.	.	.	.	1	.	.	.	.	.	.	.	.	.	.	.	.	.	.	.	.	.	.	.
CLUMA_CG002381	(sp)_similar_to_Estradiol_17-beta-dehydrogenase_11	CLUMA_CG002381-RA	chr1	superscaffold17	170158-171687	Transcript	1	2	.	.	.	.	.	1	.	.	.	.	.	.	.	.	.	.	.	.	.	.	.	.	.	.	.
CLUMA_CG002386	(sp)_putative_Probable_muscarinic_acetylcholine_receptor_gar-2	-	chr1	superscaffold17	236154-239412	Gene	.	.	.	.	.	.	.	.	.	.	1	.	.	.	.	.	.	.	.	.	.	.	.	.	.	.	.
CLUMA_CG002388	NA	-	chr1	superscaffold17	266810-268663	Gene	.	.	.	.	.	.	.	.	.	.	1	.	.	.	.	.	.	.	.	.	.	.	.	.	.	.	.
CLUMA_CG002364	(sp)_similar_to_Sodium_channel_protein_Nach	-	chr1	superscaffold17	461266-463029	Gene	.	2	.	.	.	.	.	.	.	.	2	.	.	.	.	.	.	.	.	.	.	.	.	.	.	3	.
CLUMA_CG002364	(sp)_similar_to_Sodium_channel_protein_Nach	CLUMA_CG002364-RA	chr1	superscaffold17	461266-463029	Transcript	.	2	.	.	.	.	.	.	.	.	.	.	.	.	.	.	.	.	.	.	.	.	.	.	.	.	.
CLUMA_CG002480	(sp)_putative_Pro-corazonin	-	chr1	superscaffold18	485906-486531	Gene	.	.	.	.	.	.	.	.	.	.	1	.	.	.	.	.	.	.	.	.	.	.	.	.	.	.	.
CLUMA_CG002509	(sp)_putative_T-cell_leukemia_homeobox_protein_3	-	chr1	superscaffold18	498317-506321	Gene	.	.	.	.	.	.	.	.	.	.	1	.	.	.	.	.	.	.	.	.	.	.	.	.	.	.	.
CLUMA_CG002631	(nr)_putative_pupal_cuticle_protein_78E	-	chr1	superscaffold18	629474-631643	Gene	.	.	.	.	.	.	.	.	.	.	7	.	.	.	.	.	.	.	.	.	.	.	.	.	.	2	.
CLUMA_CG002673	(sp)_putative_Protein_tailless	-	chr1	superscaffold18	649185-650180	Gene	.	.	.	.	.	.	.	.	.	.	11	.	.	.	.	.	.	.	.	.	.	.	.	.	.	2	.
CLUMA_CG002806	NA	-	-	superscaffold18	669600-670269	Gene	.	.	.	.	.	.	.	.	.	.	4	.	.	.	.	.	.	.	.	.	.	.	.	.	.	.	.
CLUMA_CG002571	(sp)_similar_to_Sodium/potassium/calcium_exchanger_5	-	chr1	superscaffold18	912232-914837	Gene	1	.	.	.	.	.	.	.	.	.	.	.	.	.	.	.	.	.	.	.	.	.	.	.	.	.	.
CLUMA_CG002571	(sp)_similar_to_Sodium/potassium/calcium_exchanger_5	CLUMA_CG002571-RA	chr1	superscaffold18	912232-914837	Transcript	1	.	.	.	.	.	.	.	.	.	.	.	.	.	.	.	.	.	.	.	.	.	.	.	.	.	.
CLUMA_CG002609	(nr)_putative_PREDICTED:_uncharacterized_protein_LOC101891610	-	chr1	superscaffold18	917621-930613	Gene	.	.	.	.	.	.	.	1	.	.	.	.	.	.	.	.	.	.	.	.	.	.	.	.	.	.	.
CLUMA_CG002609	(nr)_putative_PREDICTED:_uncharacterized_protein_LOC101891610	CLUMA_CG002609-RA	chr1	superscaffold18	917621-930613	Transcript	.	.	.	.	.	.	.	1	.	.	.	.	.	.	.	.	.	.	.	.	.	.	.	.	.	.	.
CLUMA_CG002632	(sp)_similar_to_Organic_cation_transporter_1	-	chr1	superscaffold18	1042124-1047947	Gene	1	.	.	.	.	.	.	.	.	3	.	.	.	.	.	.	.	.	.	.	.	.	.	.	.	.	.
CLUMA_CG002632	(sp)_similar_to_Organic_cation_transporter_1	CLUMA_CG002632-RA	chr1	superscaffold18	1042124-1047947	Transcript	1	.	.	.	.	.	.	.	.	3	.	.	.	.	.	.	.	.	.	.	.	.	.	.	.	.	.
CLUMA_CG002617	(sp)_putative_Transmembrane_channel-like_protein_1	-	chr1	superscaffold18	1189698-1194358	Gene	.	.	.	.	.	.	.	.	.	.	3	.	.	.	.	.	.	.	.	.	.	.	.	.	.	1	.
CLUMA_CG002481	(sp)_putative_Zinc_finger_protein_277	-	chr1	superscaffold18	1184992-1186490	Gene	.	.	.	.	.	.	.	.	.	.	3	.	.	.	.	.	.	.	.	.	.	.	.	.	.	1	.
CLUMA_CG002529	(sp)_similar_to_Dystonin	-	chr1	superscaffold18	1197697-1237381	Gene	.	3	.	.	.	.	.	.	.	6	.	.	.	.	.	.	.	.	.	.	.	.	.	3	.	.	.
CLUMA_CG002529	(sp)_similar_to_Dystonin	CLUMA_CG002529-RA	chr1	superscaffold18	1197697-1237381	Transcript	.	1	.	.	.	.	.	.	.	2	.	.	.	.	.	.	.	.	.	.	.	.	.	1	.	.	.
CLUMA_CG002529	(sp)_similar_to_Dystonin	CLUMA_CG002529-RB	chr1	superscaffold18	1197697-1237381	Transcript	.	1	.	.	.	.	.	.	.	2	.	.	.	.	.	.	.	.	.	.	.	.	.	1	.	.	.
CLUMA_CG002529	(sp)_similar_to_Dystonin	CLUMA_CG002529-RC	chr1	superscaffold18	1197697-1237381	Transcript	.	1	.	.	.	.	.	.	.	2	.	.	.	.	.	.	.	.	.	.	.	.	.	1	.	.	.
CLUMA_CG002793	(sp)_putative_Putative_RNA-binding_protein_EEED8.10	-	chr1	superscaffold18	1237447-1239387	Gene	2	2	.	.	.	.	.	.	.	.	.	.	.	.	.	.	.	.	.	.	.	.	.	.	.	.	.
CLUMA_CG002793	(sp)_putative_Putative_RNA-binding_protein_EEED8.10	CLUMA_CG002793-RA	chr1	superscaffold18	1237447-1239387	Transcript	2	2	.	.	.	.	.	.	.	.	.	.	.	.	.	.	.	.	.	.	.	.	.	.	.	.	.
CLUMA_CG002644	NA	-	chr1	superscaffold18	1239764-1240279	Gene	.	.	.	.	.	.	.	.	.	.	1	.	.	.	.	.	.	.	.	.	.	.	.	.	.	.	.
CLUMA_CG002670	NA	-	chr1	superscaffold18	1240686-1242002	Gene	2	.	.	.	.	.	.	.	.	.	1	.	.	.	.	.	.	.	.	.	.	.	.	.	.	.	.
CLUMA_CG002670	NA	CLUMA_CG002670-RA	chr1	superscaffold18	1240686-1242002	Transcript	2	.	.	.	.	.	.	.	.	.	.	.	.	.	.	.	.	.	.	.	.	.	.	.	.	.	.
CLUMA_CG002667	NA	-	chr1	superscaffold18	1243996-1246293	Gene	1	.	.	.	.	.	.	2	.	.	4	.	.	.	.	.	.	.	.	.	.	.	.	.	.	2	.
CLUMA_CG002667	NA	CLUMA_CG002667-RA	chr1	superscaffold18	1243996-1246293	Transcript	1	.	.	.	.	.	.	2	.	.	.	.	.	.	.	.	.	.	.	.	.	.	.	.	.	.	.
CLUMA_CG002533	(sp)_putative_DDB1-_and_CUL4-associated_factor_6	-	chr1	superscaffold18	1247548-1249878	Gene	.	1	.	.	.	.	.	.	1	.	4	.	.	.	.	.	.	.	.	.	.	.	.	.	.	2	.
CLUMA_CG002533	(sp)_putative_DDB1-_and_CUL4-associated_factor_6	CLUMA_CG002533-RA	chr1	superscaffold18	1247548-1249878	Transcript	.	1	.	.	.	.	.	.	1	.	.	.	.	.	.	.	.	.	.	.	.	.	.	.	.	.	.
CLUMA_CG002573	(sp)_putative_Longitudinals_lacking_protein	-	chr1	superscaffold18	1282649-1304154	Gene	.	.	.	.	.	.	.	.	.	.	.	.	.	.	.	.	.	.	.	.	.	.	.	3	.	.	.
CLUMA_CG002573	(sp)_putative_Longitudinals_lacking_protein	CLUMA_CG002573-RA	chr1	superscaffold18	1282649-1304154	Transcript	.	.	.	.	.	.	.	.	.	.	.	.	.	.	.	.	.	.	.	.	.	.	.	1	.	.	.
CLUMA_CG002573	(sp)_putative_Longitudinals_lacking_protein	CLUMA_CG002573-RB	chr1	superscaffold18	1282649-1304154	Transcript	.	.	.	.	.	.	.	.	.	.	.	.	.	.	.	.	.	.	.	.	.	.	.	1	.	.	.
CLUMA_CG002573	(sp)_putative_Longitudinals_lacking_protein	CLUMA_CG002573-RC	chr1	superscaffold18	1282649-1304154	Transcript	.	.	.	.	.	.	.	.	.	.	.	.	.	.	.	.	.	.	.	.	.	.	.	1	.	.	.
CLUMA_CG006146	NA	-	-	superscaffold37	29748-31028	Gene	.	.	.	.	.	.	.	.	.	.	1	.	.	.	.	.	.	.	.	.	.	.	.	.	.	.	.
CLUMA_CG023302	NA	-	chr1	superscaffold37	48968-49588	Gene	.	.	.	.	.	.	.	.	.	.	1	.	.	.	.	.	.	.	.	.	.	.	.	.	.	.	.
CLUMA_CG015044	NA	-	-	superscaffold4	738622-739365	Gene	.	.	.	.	.	.	.	.	.	2	1	.	.	.	.	.	.	.	.	.	.	.	.	.	.	2	.
CLUMA_CG015044	NA	CLUMA_CG015044-RA	-	superscaffold4	738622-739365	Transcript	.	.	.	.	.	.	.	.	.	2	.	.	.	.	.	.	.	.	.	.	.	.	.	.	.	.	.
CLUMA_CG022116	NA	-	-	superscaffold4	739658-740310	Gene	.	.	.	.	.	.	.	.	.	.	1	.	.	.	.	.	.	.	.	.	.	.	.	.	.	2	.
CLUMA_CG007169	(nr)_putative_hypothetical_protein_AaeL_AAEL011033_[Aedes_aegypti]	-	chr3	superscaffold41A	1564711-1568890	Gene	.	.	.	.	.	.	.	.	.	.	1	.	.	.	.	.	.	.	.	.	.	.	.	.	.	.	.
CLUMA_CG007164	(sp)_putative_Peptidyl-prolyl_cis-trans_isomerase	-	chr3	superscaffold41A	1551393-1552443	Gene	.	.	.	.	.	.	.	.	.	.	1	.	.	.	.	.	.	.	.	.	.	.	.	.	.	.	.
CLUMA_CG007417	NA	-	chr3	superscaffold41B	574042-575655	Gene	2	.	.	.	.	.	.	.	.	.	.	.	.	.	.	.	.	.	.	.	.	.	.	.	.	.	.
CLUMA_CG007417	NA	CLUMA_CG007417-RA	chr3	superscaffold41B	574042-575655	Transcript	2	.	.	.	.	.	.	.	.	.	.	.	.	.	.	.	.	.	.	.	.	.	.	.	.	.	.
CLUMA_CG008005	(sp)_putative_Inhibin_beta_chain	-	chr1	superscaffold42	144028-146824	Gene	1	.	.	.	.	.	.	.	.	.	6	.	.	.	.	.	.	.	.	.	.	.	.	.	.	2	.
CLUMA_CG008005	(sp)_putative_Inhibin_beta_chain	CLUMA_CG008005-RA	chr1	superscaffold42	144028-146824	Transcript	1	.	.	.	.	.	.	.	.	.	.	.	.	.	.	.	.	.	.	.	.	.	.	.	.	.	.
CLUMA_CG008004	(sp)_similar_to_Cytochrome_P450_4d10	-	chr1	superscaffold42	140040-142101	Gene	.	.	.	.	.	.	.	.	.	.	6	.	.	.	.	.	.	.	.	.	.	.	.	.	.	2	.
CLUMA_CG008053	(sp)_similar_to_Insulin-like_growth_factor-binding_protein_complex_acid_labile_subunit	-	chr1	superscaffold42	308897-310498	Gene	1	1	.	.	.	.	.	.	.	.	2	.	.	.	.	.	.	.	.	.	.	.	.	.	.	1	.
CLUMA_CG008053	(sp)_similar_to_Insulin-like_growth_factor-binding_protein_complex_acid_labile_subunit	CLUMA_CG008053-RA	chr1	superscaffold42	308897-310498	Transcript	1	1	.	.	.	.	.	.	.	.	.	.	.	.	.	.	.	.	.	.	.	.	.	.	.	.	.
CLUMA_CG008055	NA	-	chr1	superscaffold42	312313-313975	Gene	.	.	.	.	.	.	.	.	.	.	2	.	.	.	.	.	.	.	.	.	.	.	.	.	.	1	.
CLUMA_CG008160	(sp)_similar_to_Transcription_factor_SOX-9	-	chr1	superscaffold42	676396-689530	Gene	.	.	.	.	.	.	.	.	.	2	.	.	.	.	.	.	.	.	.	.	.	.	.	.	.	.	.
CLUMA_CG008160	(sp)_similar_to_Transcription_factor_SOX-9	CLUMA_CG008160-RA	chr1	superscaffold42	676396-689530	Transcript	.	.	.	.	.	.	.	.	.	2	.	.	.	.	.	.	.	.	.	.	.	.	.	.	.	.	.
CLUMA_CG008202	(nr)_similar_to_monocarboxylate_transporter_[Culex_quinquefasciatus]	-	chr1	superscaffold43-PCRedited	11285-12228	Gene	.	.	.	.	.	.	.	.	.	.	4	.	.	.	.	.	.	.	.	.	.	.	.	.	.	.	.
CLUMA_CG008206	NA	-	-	superscaffold43-PCRedited	28281-29154	Gene	.	.	.	.	.	.	.	.	.	.	4	.	.	.	.	.	.	.	.	.	.	.	.	.	.	.	.
CLUMA_CG008337	NA	-	-	superscaffold43-PCRedited	476911-477635	Gene	.	.	.	.	.	.	.	.	.	.	1	.	.	.	.	.	.	.	.	.	.	.	.	.	.	.	.
CLUMA_CG008340	NA	-	-	superscaffold43-PCRedited	489549-493274	Gene	.	.	.	.	.	.	.	.	.	.	1	.	.	.	.	.	.	.	.	.	.	.	.	.	.	.	.
CLUMA_CG008344	NA	-	-	superscaffold43-PCRedited	501643-502017	Gene	.	.	.	.	.	.	.	.	.	.	1	.	.	.	.	.	.	.	.	.	.	.	.	.	.	.	.
CLUMA_CG008347	NA	-	-	superscaffold43-PCRedited	511465-513274	Gene	.	.	.	.	.	.	.	.	.	.	7	.	.	.	.	.	.	.	.	.	.	.	.	.	.	1	.
CLUMA_CG023379	NA	-	chr1	superscaffold43-PCRedited	523131-523946	Gene	4	1	.	.	.	.	.	.	.	.	6	.	.	.	.	.	.	.	.	.	.	.	.	.	.	1	.
CLUMA_CG023379	NA	CLUMA_CG023379-RA	chr1	superscaffold43-PCRedited	523131-523946	Transcript	4	1	.	.	.	.	.	.	.	.	.	.	.	.	.	.	.	.	.	.	.	.	.	.	.	.	.
CLUMA_CG008350	(sp)_similar_to_Putative_ferric-chelate_reductase_1_homolog	-	chr1	superscaffold43-PCRedited	523931-526156	Gene	3	4	.	.	.	.	.	1	1	.	.	.	.	.	.	.	.	.	.	.	.	.	.	.	.	.	.
CLUMA_CG008350	(sp)_similar_to_Putative_ferric-chelate_reductase_1_homolog	CLUMA_CG008350-RA	chr1	superscaffold43-PCRedited	523931-526156	Transcript	3	4	.	.	.	.	.	1	1	.	.	.	.	.	.	.	.	.	.	.	.	.	.	.	.	.	.
CLUMA_CG008484	(pfam)_zf-AD_domain_containing_protein	-	chr1	superscaffold43-PCRedited	981859-983211	Gene	.	2	.	.	.	.	.	1	.	1	8	.	.	1	.	.	.	.	.	.	.	.	.	.	.	2	.
CLUMA_CG008484	(pfam)_zf-AD_domain_containing_protein	CLUMA_CG008484-RA	chr1	superscaffold43-PCRedited	981859-983211	Transcript	.	2	.	.	.	.	.	1	.	1	.	.	.	1	.	.	.	.	.	.	.	.	.	.	.	.	.
CLUMA_CG008483	(sp)_similar_to_Zinc_finger_protein_271	-	chr1	superscaffold43-PCRedited	978904-981190	Gene	.	.	.	.	.	.	.	.	.	.	2	.	.	.	.	.	.	.	.	.	.	.	.	.	.	1	.
CLUMA_CG008485	(sp)_putative_Opsin-VA	-	chr1	superscaffold43-PCRedited	985815-989186	Gene	.	1	.	.	.	.	.	.	.	1	6	.	.	.	.	.	.	.	.	.	.	.	.	1	.	1	.
CLUMA_CG008485	(sp)_putative_Opsin-VA	CLUMA_CG008485-RA	chr1	superscaffold43-PCRedited	985815-989186	Transcript	.	1	.	.	.	.	.	.	.	1	.	.	.	.	.	.	.	.	.	.	.	.	.	1	.	.	.
CLUMA_CG008519	(sp)_putative_Matrix_metalloproteinase-14	-	chr1	superscaffold43-PCRedited	1081770-1087750	Gene	.	.	.	.	.	.	.	8	.	8	.	.	.	.	.	.	.	.	.	.	.	.	.	.	.	.	.
CLUMA_CG008519	(sp)_putative_Matrix_metalloproteinase-14	CLUMA_CG008519-RA	chr1	superscaffold43-PCRedited	1081770-1087750	Transcript	.	.	.	.	.	.	.	2	.	2	.	.	.	.	.	.	.	.	.	.	.	.	.	.	.	.	.
CLUMA_CG008519	(sp)_putative_Matrix_metalloproteinase-14	CLUMA_CG008519-RB	chr1	superscaffold43-PCRedited	1081770-1087750	Transcript	.	.	.	.	.	.	.	2	.	2	.	.	.	.	.	.	.	.	.	.	.	.	.	.	.	.	.
CLUMA_CG008519	(sp)_putative_Matrix_metalloproteinase-14	CLUMA_CG008519-RC	chr1	superscaffold43-PCRedited	1081770-1087750	Transcript	.	.	.	.	.	.	.	2	.	2	.	.	.	.	.	.	.	.	.	.	.	.	.	.	.	.	.
CLUMA_CG008519	(sp)_putative_Matrix_metalloproteinase-14	CLUMA_CG008519-RD	chr1	superscaffold43-PCRedited	1081770-1087750	Transcript	.	.	.	.	.	.	.	2	.	2	.	.	.	.	.	.	.	.	.	.	.	.	.	.	.	.	.
CLUMA_CG008524	(nr)_putative_PREDICTED:_hypothetical_protein_LOC100679860_[Nasonia_vitripennis]	-	chr1	superscaffold43-PCRedited	1112891-1122125	Gene	.	.	.	.	.	.	.	.	.	2	.	.	.	.	.	.	.	.	.	.	.	.	.	.	.	.	.
CLUMA_CG008524	(nr)_putative_PREDICTED:_hypothetical_protein_LOC100679860_[Nasonia_vitripennis]	CLUMA_CG008524-RA	chr1	superscaffold43-PCRedited	1112891-1122125	Transcript	.	.	.	.	.	.	.	.	.	2	.	.	.	.	.	.	.	.	.	.	.	.	.	.	.	.	.
CLUMA_CG016987	(sp)_similar_to_Aminopeptidase_N	-	chr1	superscaffold53	41739-47163	Gene	.	.	.	.	.	.	.	.	.	1	.	.	.	.	.	.	.	.	.	.	.	.	.	.	.	.	.
CLUMA_CG016987	(sp)_similar_to_Aminopeptidase_N	CLUMA_CG016987-RB	chr1	superscaffold53	41739-47163	Transcript	.	.	.	.	.	.	.	.	.	1	.	.	.	.	.	.	.	.	.	.	.	.	.	.	.	.	.
CLUMA_CG017009	(sp)_similar_to_Peritrophin-1	-	chr1	superscaffold53	134726-135806	Gene	.	.	.	.	.	.	.	1	.	.	.	.	.	.	.	.	.	.	.	.	.	.	.	.	.	.	.
CLUMA_CG017009	(sp)_similar_to_Peritrophin-1	CLUMA_CG017009-RA	chr1	superscaffold53	134726-135806	Transcript	.	.	.	.	.	.	.	1	.	.	.	.	.	.	.	.	.	.	.	.	.	.	.	.	.	.	.
CLUMA_CG017099	(sp)_putative_Sodium/hydrogen_exchanger_3	-	chr1	superscaffold53	399402-419064	Gene	.	.	.	.	.	.	.	.	.	5	.	.	.	.	.	.	.	.	.	.	.	.	.	.	.	.	.
CLUMA_CG017099	(sp)_putative_Sodium/hydrogen_exchanger_3	CLUMA_CG017099-RA	chr1	superscaffold53	399402-419064	Transcript	.	.	.	.	.	.	.	.	.	1	.	.	.	.	.	.	.	.	.	.	.	.	.	.	.	.	.
CLUMA_CG017099	(sp)_putative_Sodium/hydrogen_exchanger_3	CLUMA_CG017099-RB	chr1	superscaffold53	399402-419064	Transcript	.	.	.	.	.	.	.	.	.	1	.	.	.	.	.	.	.	.	.	.	.	.	.	.	.	.	.
CLUMA_CG017099	(sp)_putative_Sodium/hydrogen_exchanger_3	CLUMA_CG017099-RC	chr1	superscaffold53	399402-419064	Transcript	.	.	.	.	.	.	.	.	.	1	.	.	.	.	.	.	.	.	.	.	.	.	.	.	.	.	.
CLUMA_CG017099	(sp)_putative_Sodium/hydrogen_exchanger_3	CLUMA_CG017099-RD	chr1	superscaffold53	399402-419064	Transcript	.	.	.	.	.	.	.	.	.	1	.	.	.	.	.	.	.	.	.	.	.	.	.	.	.	.	.
CLUMA_CG017099	(sp)_putative_Sodium/hydrogen_exchanger_3	CLUMA_CG017099-RE	chr1	superscaffold53	399402-419064	Transcript	.	.	.	.	.	.	.	.	.	1	.	.	.	.	.	.	.	.	.	.	.	.	.	.	.	.	.
CLUMA_CG017100	(sp)_similar_to_1-acyl-sn-glycerol-3-phosphate_acyltransferase_delta	-	chr1	superscaffold53	410767-412913	Gene	1	.	.	.	.	.	.	.	.	.	.	.	.	.	.	.	.	.	.	.	.	.	.	.	.	.	.
CLUMA_CG017100	(sp)_similar_to_1-acyl-sn-glycerol-3-phosphate_acyltransferase_delta	CLUMA_CG017100-RA	chr1	superscaffold53	410767-412913	Transcript	1	.	.	.	.	.	.	.	.	.	.	.	.	.	.	.	.	.	.	.	.	.	.	.	.	.	.
CLUMA_CG018270	(sp)_similar_to_Protein_krueppel	-	chr1	superscaffold57A	129417-131581	Gene	.	.	.	.	.	.	.	.	.	.	1	.	.	.	.	.	.	.	.	.	.	.	.	.	.	.	.
CLUMA_CG018264	(sp)_similar_to_Zinc_finger_protein_60	-	chr1	superscaffold57A	117233-119831	Gene	.	.	.	.	.	.	.	.	.	.	1	.	.	.	.	.	.	.	.	.	.	.	.	.	.	.	.
CLUMA_CG018798	(sp)_putative_AP-2_complex_subunit_alpha	-	chr1	superscaffold58-PCRedited	349950-355424	Gene	.	.	.	.	.	.	.	.	.	.	.	.	.	.	.	.	.	.	.	.	.	.	.	2	.	.	.
CLUMA_CG018798	(sp)_putative_AP-2_complex_subunit_alpha	CLUMA_CG018798-RA	chr1	superscaffold58-PCRedited	349950-355424	Transcript	.	.	.	.	.	.	.	.	.	.	.	.	.	.	.	.	.	.	.	.	.	.	.	1	.	.	.
CLUMA_CG018798	(sp)_putative_AP-2_complex_subunit_alpha	CLUMA_CG018798-RB	chr1	superscaffold58-PCRedited	349950-355424	Transcript	.	.	.	.	.	.	.	.	.	.	.	.	.	.	.	.	.	.	.	.	.	.	.	1	.	.	.
CLUMA_CG018807	NA	-	chr1	superscaffold58-PCRedited	373398-374109	Gene	.	1	.	.	.	.	.	.	.	.	.	.	1	.	.	.	.	.	.	.	.	.	.	.	.	.	.
CLUMA_CG018807	NA	CLUMA_CG018807-RA	chr1	superscaffold58-PCRedited	373398-374109	Transcript	.	1	.	.	.	.	.	.	.	.	.	.	1	.	.	.	.	.	.	.	.	.	.	.	.	.	.
CLUMA_CG020457	(sp)_putative_Mushroom_body_large-type_Kenyon_cell-specific_protein_1	-	chr1	superscaffold6	88768-108918	Gene	.	.	.	.	.	.	.	.	.	.	1	.	.	.	.	.	.	.	.	.	.	.	.	.	.	.	.
CLUMA_CG020452	(sp)_putative_Upstream_activation_factor_subunit_spp27	-	chr1	superscaffold6	68627-69774	Gene	.	.	.	.	.	.	.	.	.	.	1	.	.	.	.	.	.	.	.	.	.	.	.	.	.	.	.
CLUMA_CG020614	(sp)_putative_GTP-binding_nuclear_protein_Ran	-	chr1	superscaffold7-PCRedited	184132-185807	Gene	.	.	.	.	.	.	.	.	.	.	.	.	.	.	.	.	.	.	.	.	.	.	.	.	.	1	.
CLUMA_CG020610	(sp)_putative_Syntaxin-1A	-	chr1	superscaffold7-PCRedited	152574-170233	Gene	.	.	.	.	.	.	.	.	.	.	.	.	.	.	.	.	.	.	.	.	.	.	.	.	.	1	.
CLUMA_CG020620	(sp)_putative_Zinc_finger_protein_541	-	chr1	superscaffold7-PCRedited	202105-223657	Gene	.	3	.	.	.	.	.	.	.	12	.	.	.	.	.	.	.	.	.	.	.	.	.	12	.	.	.
CLUMA_CG020620	(sp)_putative_Zinc_finger_protein_541	CLUMA_CG020620-RA	chr1	superscaffold7-PCRedited	202105-223657	Transcript	.	1	.	.	.	.	.	.	.	4	.	.	.	.	.	.	.	.	.	.	.	.	.	4	.	.	.
CLUMA_CG020620	(sp)_putative_Zinc_finger_protein_541	CLUMA_CG020620-RB	chr1	superscaffold7-PCRedited	202105-223657	Transcript	.	1	.	.	.	.	.	.	.	4	.	.	.	.	.	.	.	.	.	.	.	.	.	4	.	.	.
CLUMA_CG020620	(sp)_putative_Zinc_finger_protein_541	CLUMA_CG020620-RC	chr1	superscaffold7-PCRedited	202105-223657	Transcript	.	1	.	.	.	.	.	.	.	4	.	.	.	.	.	.	.	.	.	.	.	.	.	4	.	.	.
CLUMA_CG020680	(sp)_putative_3-hydroxy-3-methylglutaryl-coenzyme_A_reductase	-	chr1	superscaffold7-PCRedited	403946-417909	Gene	.	.	.	.	.	.	.	.	.	1	.	.	.	.	.	.	.	.	.	.	.	.	.	.	.	.	.
CLUMA_CG020680	(sp)_putative_3-hydroxy-3-methylglutaryl-coenzyme_A_reductase	CLUMA_CG020680-RA	chr1	superscaffold7-PCRedited	403946-417909	Transcript	.	.	.	.	.	.	.	.	.	1	.	.	.	.	.	.	.	.	.	.	.	.	.	.	.	.	.
CLUMA_CG020824	(sp)_putative_Period_circadian_protein	-	chr1	superscaffold7-PCRedited	866829-870811	Gene	1	.	.	.	.	.	.	.	.	.	.	.	.	.	.	.	.	.	.	.	.	.	.	.	.	.	.
CLUMA_CG020824	(sp)_putative_Period_circadian_protein	CLUMA_CG020824-RA	chr1	superscaffold7-PCRedited	866829-870811	Transcript	1	.	.	.	.	.	.	.	.	.	.	.	.	.	.	.	.	.	.	.	.	.	.	.	.	.	.
CLUMA_CG021031	NA	-	chr1	superscaffold8	1833709-1834721	Gene	1	.	.	.	.	.	.	.	.	.	.	.	2	.	.	.	.	.	.	.	.	.	.	.	.	.	.
CLUMA_CG021031	NA	CLUMA_CG021031-RA	chr1	superscaffold8	1833709-1834721	Transcript	1	.	.	.	.	.	.	.	.	.	.	.	2	.	.	.	.	.	.	.	.	.	.	.	.	.	.
CLUMA_CG020905	(sp)_putative_Heterogeneous_nuclear_ribonucleoprotein_L	-	chr1	superscaffold8	1838762-1864997	Gene	.	.	.	.	.	.	.	.	.	.	.	.	.	.	.	.	.	.	.	.	.	.	.	1	.	.	.
CLUMA_CG020905	(sp)_putative_Heterogeneous_nuclear_ribonucleoprotein_L	CLUMA_CG020905-RA	chr1	superscaffold8	1838762-1864997	Transcript	.	.	.	.	.	.	.	.	.	.	.	.	.	.	.	.	.	.	.	.	.	.	.	1	.	.	.
