## Supplementary Table 3 for "Polygenic adaptation from standing genetic variation allows rapid ecotype formation"

### Sheet: Sheet1
#INFO: List of genes with ecotype-associated variants, which drive the top 40 GO terms in GOterm enrichment analysis. Gene identity was individually confirmed (see column "Gene_Name_curated"). The order of genes and GO terms corresponds to Figure 4B.
CG_number	Gene_Name_automatted_annotation	Gene_Name_curated	circadian regulation of gene expression	regulation of circadian sleep/wake cycle, sleep	entrainment of circadian clock	circadian regulation of heart rate	eclosion rhythm	behavioral response to cocaine	response to ammonium ion	locomotor rhythm	copulation	medium-term memory	phototaxis	adult feeding behavior	inter-male aggressive behavior	male courtship behavior	tachykinin receptor signaling pathway	auditory behavior	sodium ion transmembrane transport	positive regulation of imaginal disc growth	response to hypoxia	cytoskeletal matrix organization at active zone	oligosaccharide metabolic process	ecdysteroid metabolic process	myoblast proliferation	mesodermal cell fate specification	genital disc morphogenesis	epidermis development	regulation of cell fate specification	regulation of neuron differentiation	cell fate commitment	axon guidance	neuron differentiation	heterophilic cell-cell adhesion *	ventral cord development	actin filament organization	cell-cell adhesion mediated by cadherin	calcium-dependent cell-cell adhesion *	gonadal mesoderm development	pole cell migration	germ cell attraction	regulation of canonical Wnt signaling pathway
CLUMA_CG000690	(sp)_similar_to_Proton-coupled_amino_acid_transporter_4	pathetic (path)	0	0	0	0	0	0	0	0	0	0	0	0	0	0	0	0	0	0	0	0	0	0	0	0	0	0	0	0	0	0	1	0	0	0	0	0	0	0	0	0
CLUMA_CG001938	(sp)_putative_Dedicator_of_cytokinesis_protein_4	sponge (spg)	0	0	0	0	0	0	0	0	0	0	0	0	0	0	0	0	0	0	0	0	0	0	0	0	0	0	0	0	0	0	1	0	0	0	0	0	0	0	0	0
CLUMA_CG002035	(sp)_putative_Tryptophan--tRNA_ligase	Tryptophanyl-tRNA synthetase (TrpRS)	0	0	0	0	0	0	0	0	0	0	0	0	0	0	0	0	0	0	0	0	0	0	0	0	0	0	0	0	0	0	1	0	0	0	0	0	0	0	0	0
CLUMA_CG002390	(sp)_putative_Protein_unc-119_homolog_B	unc-199	0	0	0	0	0	0	0	0	0	0	0	0	0	0	0	0	0	0	0	0	0	0	0	0	0	0	0	0	0	0	1	0	0	0	0	0	0	0	0	0
CLUMA_CG002591	(nr)_similar_to_GH20862_[Drosophila_grimshawi]	SET and MYND domain containing CLUMA_CG002591	0	0	0	0	0	0	0	0	0	0	0	0	0	0	0	0	0	0	0	0	0	0	0	0	0	0	0	0	0	0	1	0	0	0	0	0	0	0	0	0
CLUMA_CG002773	(nr)_similar_to_GF12292_[Drosophila_ananassae]	SET and MYND domain containing CLUMA_CG002773	0	0	0	0	0	0	0	0	0	0	0	0	0	0	0	0	0	0	0	0	0	0	0	0	0	0	0	0	0	0	1	0	0	0	0	0	0	0	0	0
CLUMA_CG003547	(nr)_similar_to_GI20970_[Drosophila_mojavensis]	SET and MYND domain containing CLUMA_CG003547	0	0	0	0	0	0	0	0	0	0	0	0	0	0	0	0	0	0	0	0	0	0	0	0	0	0	0	0	0	0	1	0	0	0	0	0	0	0	0	0
CLUMA_CG004593	(sp)_putative_45_kDa_calcium-binding_protein	Calcium-binding_protein CLUMA_CG004593	0	0	0	0	0	0	0	0	0	0	0	0	0	0	0	0	0	0	0	0	0	0	0	0	0	0	0	0	0	0	1	0	0	0	0	0	0	0	0	0
CLUMA_CG008005	(sp)_putative_Inhibin_beta_chain	Activin-β (Actβ)	0	0	0	0	0	0	0	0	0	0	0	0	0	0	0	0	0	0	0	0	0	0	0	0	0	0	0	0	0	0	1	0	0	0	0	0	0	0	0	0
CLUMA_CG008214	(sp)_putative_Leucine-rich_repeat	kekkon5 (kek5)	0	0	0	0	0	0	0	0	0	0	0	0	0	0	0	0	0	0	0	0	0	0	0	0	0	0	0	0	0	0	1	0	0	0	0	0	0	0	0	0
CLUMA_CG008359	(sp)_putative_Transcription_factor_RFX3	Rfx	0	0	0	0	0	0	0	0	0	0	0	0	0	0	0	0	0	0	0	0	0	0	0	0	0	0	0	0	0	0	1	0	0	0	0	0	0	0	0	0
CLUMA_CG008482	(sp)_putative_Patj_homolog	patj	0	0	0	0	0	0	0	0	0	0	0	0	0	0	0	0	0	0	0	0	0	0	0	0	0	0	0	0	0	0	1	0	0	0	0	0	0	0	0	0
CLUMA_CG009939	(sp)_putative_Nuclear_receptor_coactivator_2	taiman (tai)	0	0	0	0	0	0	0	0	0	0	0	0	0	0	0	0	0	0	0	0	0	0	0	0	0	0	0	0	0	0	1	0	0	0	0	0	0	0	0	0
CLUMA_CG013407	(sp)_putative_Cas_scaffolding_protein_family_member_4	p130CAS	0	0	0	0	0	0	0	0	0	0	0	0	0	0	0	0	0	0	0	0	0	0	0	0	0	0	0	0	0	0	1	0	0	0	0	0	0	0	0	0
CLUMA_CG014088	(sp)_similar_to_Protein_turtle	borderless (bdl)	0	0	0	0	0	0	0	0	0	0	0	0	0	0	0	0	0	0	0	0	0	0	0	0	0	0	0	0	0	0	1	0	0	0	0	0	0	0	0	0
CLUMA_CG016180	(sp)_putative_Moesin/ezrin/radixin_homolog_2	Merlin (Mer)	0	0	0	0	0	0	0	0	0	0	0	0	0	0	0	0	0	0	0	0	0	0	0	0	0	0	0	0	0	0	1	0	0	0	0	0	0	0	0	0
CLUMA_CG016215	(sp)_putative_Thyroid_transcription_factor_1	scarecrow (scro)	0	0	0	0	0	0	0	0	0	0	0	0	0	0	0	0	0	0	0	0	0	0	0	0	0	0	0	0	0	0	1	0	0	0	0	0	0	0	0	0
CLUMA_CG018231	(sp)_putative_Furin-like_protease_1	Furin 1 (Fur1)	0	0	0	0	0	0	0	0	0	0	0	0	0	0	0	0	0	0	0	0	0	0	0	0	0	0	0	0	0	0	1	0	0	0	0	0	0	0	0	0
CLUMA_CG019127	(sp)_putative_Regulating_synaptic_membrane_exocytosis_protein_2	Rab3 interacting molecule (Rim)	0	0	0	0	0	0	0	0	0	0	0	0	0	0	0	0	0	0	0	0	0	0	0	0	0	0	0	0	0	0	1	0	0	0	0	0	0	0	0	0
CLUMA_CG020507	(sp)_putative_Protein_eyes_shut	eyes shut (eys)	0	0	0	0	0	0	0	0	0	0	0	0	0	0	0	0	0	0	0	0	0	0	0	0	0	0	0	0	0	0	1	0	0	0	0	0	0	0	0	0
CLUMA_CG020754	(sp)_putative_Putative_protein_tag-53	distracted (dsd)	0	0	0	0	0	0	0	0	0	0	0	0	0	0	0	0	0	0	0	0	0	0	0	0	0	0	0	0	0	0	1	0	0	0	0	0	0	0	0	0
CLUMA_CG021245	(sp)_putative_Bone_morphogenetic_protein_receptor_type-2	wishful thinking (wit)	0	0	0	0	0	0	0	0	0	0	0	0	0	0	0	0	0	0	0	0	0	0	0	0	0	0	0	0	0	0	1	0	0	0	0	0	0	0	0	0
CLUMA_CG023213	CLUMA_CG023213	SET and MYND domain containing CLUMA_CG023213	0	0	0	0	0	0	0	0	0	0	0	0	0	0	0	0	0	0	0	0	0	0	0	0	0	0	0	0	0	0	1	0	0	0	0	0	0	0	0	0
CLUMA_CG001539	(sp)_similar_to_Hairy_and_enhancer_of_split-related_protein_HELT	clockwork orange (cwo)	1	0	0	0	0	0	0	0	0	0	0	0	0	0	0	0	0	0	0	0	0	0	0	0	0	0	0	0	0	0	1	0	0	0	0	0	0	0	0	0
CLUMA_CG002357	(sp)_similar_to_Protein_CEPU-1	klingon (klg)	0	0	0	0	0	0	0	0	0	0	0	0	0	0	0	0	0	0	0	0	0	0	0	0	0	0	0	0	1	0	1	0	0	0	0	0	0	0	0	0
CLUMA_CG007060	(sp)_putative_Protein_Wnt-6	Wnt oncogene analog 6 (wnt6)	0	0	0	0	0	0	0	0	0	0	0	0	0	0	0	0	0	0	0	0	0	0	0	0	0	0	0	0	1	0	1	0	0	0	0	0	0	0	0	0
CLUMA_CG007065	(sp)_putative_Protein_Wnt-10b	Wnt oncogene analog 10 (wnt10)	0	0	0	0	0	0	0	0	0	0	0	0	0	0	0	0	0	0	0	0	0	0	0	0	0	0	0	0	1	0	1	0	0	0	0	0	0	0	0	0
CLUMA_CG017975	(sp)_putative_Ras-related_protein_Ral-a	Ras-like protein A (Rala)	0	0	0	0	0	0	0	0	0	0	0	0	0	0	0	0	0	0	0	0	0	0	0	0	0	0	0	0	1	0	1	0	0	0	0	0	0	0	0	0
CLUMA_CG000217	(sp)_putative_Class_E_basic_helix-loop-helix_protein_22	olig family (oli)	0	0	0	0	0	0	0	0	0	0	0	0	0	0	0	0	0	0	0	0	0	0	0	0	0	0	0	0	0	1	1	0	0	0	0	0	0	0	0	0
CLUMA_CG005612	(sp)_similar_to_Protein_toll	Toll-7	0	0	0	0	0	0	0	0	0	0	0	0	0	0	0	0	0	0	0	0	0	0	0	0	0	0	0	0	0	1	1	0	0	0	0	0	0	0	0	0
CLUMA_CG008305	(sp)_putative_Inhibitory_POU_protein	abnormal chemosensory jump 6 (acj6)	0	0	0	0	0	0	0	0	0	0	0	0	0	0	0	0	0	0	0	0	0	0	0	0	0	0	0	0	0	1	1	0	0	0	0	0	0	0	0	0
CLUMA_CG017434	(sp)_putative_Cyclin-dependent_kinase_5_activator_1	Cdk5 activator-like protein (Cdk5α)	0	0	0	0	0	0	0	0	0	0	0	0	0	0	0	0	0	0	0	0	0	0	0	0	0	0	0	0	0	1	1	0	0	0	0	0	0	0	0	0
CLUMA_CG018178	(sp)_putative_POU_domain	pou domain motif 3 (pdm3)	0	0	0	0	0	0	0	0	0	0	0	0	0	0	0	0	0	0	0	0	0	0	0	0	0	0	0	0	0	1	1	0	0	0	0	0	0	0	0	0
CLUMA_CG018191	(sp)_putative_Inosine-5'-monophosphate_dehydrogenase	raspberry (ras)	0	0	0	0	0	0	0	0	0	0	0	0	0	0	0	0	0	0	0	0	0	0	0	0	0	0	0	0	0	1	1	0	0	0	0	0	0	0	0	0
CLUMA_CG018236	(sp)_similar_to_Lachesin	Dpr-interacting protein γ (DIP-γ)	0	0	0	0	0	0	0	0	0	0	0	0	0	0	0	0	0	0	0	0	0	0	0	0	0	0	0	0	0	1	1	0	0	0	0	0	0	0	0	0
CLUMA_CG020652	(sp)_putative_CLIP-associating_protein	chromosome bows (chb)	0	0	0	0	0	0	0	0	0	0	0	0	0	0	0	0	0	0	0	0	0	0	0	0	0	0	0	0	0	1	1	0	0	0	0	0	0	0	0	0
CLUMA_CG020768	(sp)_similar_to_Hemicentin-2	sidestep (side)	0	0	0	0	0	0	0	0	0	0	0	0	0	0	0	0	0	0	0	0	0	0	0	0	0	0	0	0	0	1	1	0	0	0	0	0	0	0	0	0
CLUMA_CG023094	CLUMA_CG023094	dyschronic 2 (dysc2)	0	0	0	0	0	0	0	1	0	0	0	0	0	0	0	0	0	0	0	0	0	0	0	0	0	0	0	0	0	1	1	0	0	0	0	0	0	0	0	0
CLUMA_CG006512	(sp)_putative_GTP-binding_protein_Rheb_homolog	Ras homolog enriched in brain (Rheb)	0	0	0	0	0	0	0	0	0	0	0	0	0	0	0	0	0	0	0	0	0	0	0	0	0	0	0	1	0	1	1	0	0	0	0	0	0	0	0	0
CLUMA_CG009354	(sp)_putative_Plexin-B	plexin B (plexB)	0	0	0	0	0	0	0	0	0	0	0	0	0	0	0	0	0	0	0	0	0	0	0	0	0	0	0	1	0	1	1	0	0	0	0	0	0	0	0	0
CLUMA_CG018724	(sp)_putative_Glypican-6	dally-like (dlp)	0	0	0	0	0	0	0	0	0	0	0	0	0	0	0	0	0	0	0	0	0	0	0	0	0	0	0	0	0	1	1	0	0	0	0	0	0	0	0	1
CLUMA_CG020915	(sp)_putative_Tyrosine-protein_kinase_Fps85D	FER tyrosine kinase (FER)	0	0	0	0	0	0	0	0	0	0	0	0	0	0	0	0	0	0	0	0	0	0	0	0	0	0	0	0	0	1	1	0	0	1	0	0	0	0	0	0
CLUMA_CG008356	(sp)_putative_Rho_GTPase-activating_protein_100F	Rho GTPase activating protein at 100F (RhoGAP100F)	0	0	0	0	0	0	0	0	0	0	0	0	0	0	0	0	0	0	0	1	0	0	0	0	0	0	0	0	0	1	1	0	0	0	0	0	0	0	0	0
CLUMA_CG009356	(sp)_putative_Tyrosine-protein_phosphatase_non-receptor_type_61F	Protein tyrosine phosphatase 61F (Ptp61F)	0	0	0	0	0	0	0	0	0	0	0	0	0	0	0	0	0	0	1	0	0	0	0	0	0	0	0	0	0	1	1	0	0	0	0	0	0	0	0	0
CLUMA_CG020905	(sp)_putative_Heterogeneous_nuclear_ribonucleoprotein_L	smooth (sm)	0	0	0	0	0	0	0	0	0	0	0	1	0	0	0	0	0	0	0	0	0	0	0	0	0	0	0	0	0	1	1	0	0	0	0	0	0	0	0	0
CLUMA_CG021367	(sp)_putative_Protein_dead_ringer	retained (retn)	0	0	0	0	0	0	0	0	0	0	0	0	0	1	0	0	0	0	0	0	0	0	0	0	0	0	0	0	0	1	1	0	0	0	0	0	0	0	0	0
CLUMA_CG008726	(sp)_putative_Sex_determination_protein_fruitless	fruitless (fru)	0	0	0	0	0	0	0	0	1	0	0	0	0	1	0	0	0	0	0	0	0	0	0	0	0	0	0	0	0	1	1	0	0	0	0	0	0	0	0	0
CLUMA_CG017208	(sp)_putative_Beta-1	egghead (egh)	0	0	0	0	0	0	0	0	0	0	0	0	0	1	0	0	0	0	0	0	0	0	0	0	0	0	0	0	1	1	1	0	0	0	0	0	0	0	0	0
CLUMA_CG000566	(sp)_similar_to_Atlastin	atlastin (atl)	0	0	0	0	0	0	0	0	0	0	0	0	0	0	0	0	0	0	0	0	0	0	0	0	0	0	0	1	0	0	1	0	0	0	0	0	0	0	0	0
CLUMA_CG003702	(nr)_putative_hypothetical_protein_AaeL_AAEL007749_[Aedes_aegypti]	spn-F	0	0	0	0	0	0	0	0	0	0	0	0	0	0	0	0	0	0	0	0	0	0	0	0	0	0	0	1	0	0	1	0	0	0	0	0	0	0	0	0
CLUMA_CG018948	(sp)_putative_Ras-related_protein_Rab-1A	Rab1	0	0	0	0	0	0	0	0	0	0	0	0	0	0	0	0	0	0	0	0	0	0	0	0	0	0	0	1	0	0	1	0	0	0	0	0	0	0	0	0
CLUMA_CG014892	(sp)_putative_Aryl_hydrocarbon_receptor	spineless (ss)	0	0	0	0	0	0	0	0	0	0	0	0	0	1	0	0	0	0	0	0	0	0	0	0	0	0	0	1	0	0	1	0	0	0	0	0	0	0	0	0
CLUMA_CG020889	(sp)_putative_Rho_guanine_nucleotide_exchange_factor_12	Rho guanine nucleotide exchange factor 2 (RhoGEF2)	0	0	0	0	0	0	0	0	0	0	0	0	0	0	0	0	0	0	0	0	0	0	0	0	0	0	0	1	0	0	1	0	0	1	0	0	0	0	0	0
CLUMA_CG001719	(sp)_putative_Dual_specificity_testis-specific_protein_kinase_1	center divider (cdi)	0	0	0	0	0	0	0	0	0	0	0	0	0	0	0	0	0	0	0	0	0	0	0	0	0	0	0	1	1	0	1	0	0	1	0	0	0	0	0	0
CLUMA_CG001962	(sp)_putative_Serine/threonine-protein_kinase_Warts	warts (wts)	0	0	0	0	0	0	0	0	0	0	0	0	0	0	0	0	0	0	0	0	0	0	0	0	0	0	0	1	1	0	1	0	0	0	0	0	0	0	0	1
CLUMA_CG008090	CLUMA_CG008090	headcase (hdc)	0	0	0	0	0	0	0	0	0	0	0	0	0	0	0	0	0	0	0	0	0	0	0	0	0	0	1	1	1	0	1	0	0	0	0	0	0	0	0	0
CLUMA_CG008309	(sp)_putative_Segment_polarity_protein_dishevelled_homolog_DVL-3	dishevelled (dsh)	0	0	0	0	0	0	0	0	0	0	0	0	0	0	0	0	0	0	0	0	0	0	0	0	0	1	0	1	0	1	1	0	0	1	0	0	0	0	0	0
CLUMA_CG018270	(sp)_similar_to_Protein_krueppel	krueppel 2 (kr2)	0	0	0	0	0	0	0	0	0	0	0	0	0	0	0	0	0	0	0	0	0	0	0	0	0	0	0	0	1	1	1	0	1	0	0	0	0	0	0	0
CLUMA_CG003665	(sp)_putative_Homeobox_protein_prospero	prospero (pros)	0	0	0	0	0	0	0	0	0	0	0	0	0	1	0	0	0	0	0	0	0	0	0	0	0	0	1	1	1	1	1	0	1	0	0	0	0	0	0	0
CLUMA_CG015099	(sp)_putative_Steroid_receptor_seven-up	seven up (svp)	0	0	0	0	0	0	0	0	0	0	1	0	0	0	0	0	0	0	0	0	0	0	0	0	0	0	0	0	1	0	1	0	1	0	0	0	0	0	0	0
CLUMA_CG008401	(sp)_similar_to_Potassium_voltage-gated_channel_protein_Shaker	shaker 2 (sh2)	0	1	0	0	0	0	1	0	0	0	0	0	0	0	0	0	0	0	0	0	0	0	0	0	0	0	0	0	0	0	1	0	0	0	0	0	0	0	0	0
CLUMA_CG001836	(sp)_similar_to_E3_ubiquitin-protein_ligase_mind-bomb	mind bomb 1 (mib1)	0	0	0	0	0	0	0	0	0	0	0	0	0	0	0	0	0	0	0	0	0	0	0	0	0	0	0	0	1	0	0	0	0	0	0	0	0	0	0	0
CLUMA_CG001973	(sp)_putative_Protein_serrate	serrate (ser)	0	0	0	0	0	0	0	0	0	0	0	0	0	0	0	0	0	0	0	0	0	0	0	0	0	0	0	0	1	0	0	0	0	0	0	0	0	0	0	0
CLUMA_CG002674	(sp)_putative_Knirps-related_protein	knirps-like (knrl)	0	0	0	0	0	0	0	0	0	0	0	0	0	0	0	0	0	0	0	0	0	0	0	0	0	0	0	0	1	0	0	0	0	0	0	0	0	0	0	0
CLUMA_CG008001	(sp)_putative_UPF0565_protein_C2orf69_homolog	UPF0565_protein_C2orf69_homolog_CLUMA_CG008001	0	0	0	0	0	0	0	0	0	0	0	0	0	0	0	0	0	0	0	0	0	0	0	0	0	0	0	0	1	0	0	0	0	0	0	0	0	0	0	0
CLUMA_CG008062	(nr)_putative_hypothetical_protein_AaeL_AAEL011801_[Aedes_aegypti]	CLUMA_CG008062	0	0	0	0	0	0	0	0	0	0	0	0	0	0	0	0	0	0	0	0	0	0	0	0	0	0	0	0	1	0	0	0	0	0	0	0	0	0	0	0
CLUMA_CG009837	(sp)_similar_to_Heterogeneous_nuclear_ribonucleoprotein_K	Heterogeneous nuclear ribonucleoprotein K (HnRNP-K)	0	0	0	0	0	0	0	0	0	0	0	0	0	0	0	0	0	0	0	0	0	0	0	0	0	0	0	0	1	0	0	0	0	0	0	0	0	0	0	0
CLUMA_CG015871	(sp)_putative_Protein_naked_cuticle_homolog	naked cuticle (nkd)	0	0	0	0	0	0	0	0	0	0	0	0	0	0	0	0	0	0	0	0	0	0	0	0	0	0	0	0	1	0	0	0	0	0	0	0	0	0	0	0
CLUMA_CG002673	(sp)_putative_Protein_tailless	tailless (tll)	0	0	0	0	0	0	0	0	0	0	0	0	1	0	0	0	0	0	0	0	0	0	0	0	0	0	0	0	1	0	0	0	0	0	0	0	0	0	0	0
CLUMA_CG014234	(sp)_putative_Zinc_finger_protein_ush	u-shaped (ush)	0	0	0	0	0	0	0	0	0	0	0	0	0	0	0	0	0	0	0	0	0	0	0	0	0	0	1	0	1	0	0	0	0	0	0	0	0	0	0	0
CLUMA_CG003937	(sp)_putative_Muscle_segmentation_homeobox	drop (dr)	0	0	0	0	0	0	0	0	0	0	0	0	0	0	0	0	0	0	0	0	0	0	0	0	0	0	1	0	1	0	0	0	1	0	0	0	0	0	0	0
CLUMA_CG002520	(sp)_putative_Transcription_factor_LBX1	ladybird early 1 (lbe1)	0	0	0	0	0	0	0	0	0	0	0	0	0	0	0	0	0	0	0	0	0	0	1	1	1	1	1	1	1	0	1	0	0	0	0	0	0	0	0	0
CLUMA_CG002649	(sp)_similar_to_Transcription_factor_LBX1	ladybird early 2 (lbe2)	0	0	0	0	0	0	0	0	0	0	0	0	0	0	0	0	0	0	0	0	0	0	1	1	1	1	1	1	1	0	1	0	0	0	0	0	0	0	0	0
CLUMA_CG022175	CLUMA_CG022175	ladybird early 3 (lbe3)	0	0	0	0	0	0	0	0	0	0	0	0	0	0	0	0	0	0	0	0	0	0	1	1	1	1	1	1	1	0	1	0	0	0	0	0	0	0	0	0
CLUMA_CG021368	(sp)_putative_Zinc_transporter_foi	fear-of-intimacy (foi)	0	0	0	0	0	0	0	0	0	0	0	0	0	0	0	0	0	0	0	0	0	0	0	0	0	0	0	0	0	0	0	0	0	0	0	0	1	1	0	0
CLUMA_CG020474	(sp)_putative_Fibroblast_growth_factor_receptor_homolog_1	heartless/breathless-like	0	0	0	0	0	0	0	0	0	0	0	0	0	0	0	0	0	0	0	0	0	0	0	0	0	0	0	0	1	0	0	0	1	0	0	0	1	1	0	0
CLUMA_CG002401	(sp)_putative_Protein_hedgehog	hedgehog (hh)	0	0	0	0	0	0	0	0	0	0	0	0	0	0	0	0	0	0	0	0	0	0	0	0	0	1	0	0	1	0	1	0	0	0	0	0	1	1	1	0
CLUMA_CG020680	(sp)_putative_3-hydroxy-3-methylglutaryl-coenzyme_A_reductase	HMG Coenzyme A reductase (Hmgcr)	0	0	0	0	0	0	0	0	0	0	0	0	0	0	0	0	0	0	0	0	0	0	0	0	0	0	0	0	0	0	0	0	0	0	0	0	0	1	1	0
CLUMA_CG001675	(sp)_putative_Cadherin-86C	Cadherin-86C	0	0	0	0	0	0	0	0	0	0	0	0	0	0	0	0	0	0	0	0	0	0	0	0	0	0	0	0	0	0	0	0	0	0	1	1	0	0	0	0
CLUMA_CG003979	(sp)_putative_Protocadherin-15	Cadherin-99C	0	0	0	0	0	0	0	0	0	0	0	0	0	0	0	0	0	0	0	0	0	0	0	0	0	0	0	0	0	0	0	0	0	0	1	1	0	0	0	0
CLUMA_CG005143	(sp)_putative_Cadherin-87A	Cadherin-87A	0	0	0	0	0	0	0	0	0	0	0	0	0	0	0	0	0	0	0	0	0	0	0	0	0	0	0	0	0	0	0	0	0	0	1	1	0	0	0	0
CLUMA_CG015783	(sp)_putative_Neural-cadherin	Cadherin-N	0	0	0	0	0	0	0	0	0	0	0	0	0	0	0	0	0	0	0	0	0	0	0	0	0	0	0	1	0	1	1	0	0	0	1	1	0	0	0	0
CLUMA_CG007259	(sp)_putative_Centaurin-gamma-1A	Centaurin gamma 1A (CenG1A)	0	0	0	0	0	0	0	0	0	1	0	0	0	0	0	0	0	0	0	0	0	0	0	0	0	0	0	0	0	0	0	0	0	0	0	0	0	0	0	0
CLUMA_CG019466	(sp)_similar_to_GTP-binding_protein_GEM	CLUMA_CG019466	0	0	0	0	0	0	0	0	0	1	0	0	0	0	0	0	0	0	0	0	0	0	0	0	0	0	0	0	0	0	0	0	0	0	0	0	0	0	0	0
CLUMA_CG017534	(sp)_putative_Mitogen-activated_protein_kinase_kinase_kinase_12	wallenda (wnd)	0	0	0	0	0	0	0	0	0	1	0	0	0	0	0	0	0	0	0	0	0	0	0	0	0	0	0	0	0	0	1	0	0	0	0	0	0	0	0	0
CLUMA_CG000796	(sp)_putative_Acetylcholinesterase	Acetylcholine esterase (ace)	0	0	0	0	0	0	0	0	0	0	1	0	0	0	0	0	0	0	0	0	0	0	0	0	0	0	0	0	0	0	0	0	0	0	0	0	0	0	0	0
CLUMA_CG002632	(sp)_similar_to_Organic_cation_transporter_1	Carcinine transporter (CarT)	0	0	0	0	0	0	0	0	0	0	1	0	0	0	0	0	0	0	0	0	0	0	0	0	0	0	0	0	0	0	0	0	0	0	0	0	0	0	0	0
CLUMA_CG005272	(sp)_putative_Glutamate_[NMDA]_receptor_subunit_1	NMDA-type ionotropic glutamate receptor 1 (Nmdar1)	0	0	0	0	0	0	0	0	0	1	1	0	0	0	0	0	0	0	0	0	0	0	0	0	0	0	0	0	0	0	0	0	0	0	0	0	0	0	0	0
CLUMA_CG002609	(nr)_putative_PREDICTED:_uncharacterized_protein_LOC101891610	Protostome-specific GEF (PsGEF)	0	0	0	0	0	0	0	0	0	0	0	0	0	0	0	0	0	0	0	0	0	0	0	0	0	0	0	0	0	0	0	0	0	1	0	0	0	0	0	0
CLUMA_CG002612	(sp)_putative_SH3_domain-containing_kinase-binding_protein_1	CIN85 and CD2AP related (cindr)	0	0	0	0	0	0	0	0	0	0	0	0	0	0	0	0	0	0	0	0	0	0	0	0	0	0	0	0	0	0	0	0	0	1	0	0	0	0	0	0
CLUMA_CG008249	(sp)_putative_Tropomodulin	tropomodulin	0	0	0	0	0	0	0	0	0	0	0	0	0	0	0	0	0	0	0	0	0	0	0	0	0	0	0	0	0	0	0	0	0	1	0	0	0	0	0	0
CLUMA_CG008364	(sp)_putative_Phosphatidylinositol_4-kinase_alpha	Phosphatidylinositol 4-kinase III α (Pi4KIIIα)	0	0	0	0	0	0	0	0	0	0	0	0	0	0	0	0	0	0	0	0	0	0	0	0	0	0	0	0	0	0	0	0	0	1	0	0	0	0	0	0
CLUMA_CG019137	(nr)_putative_conserved_hypothetical_protein_[Culex_quinquefasciatus]	bitesize (btsz)	0	0	0	0	0	0	0	0	0	0	0	0	0	0	0	0	0	0	0	0	0	0	0	0	0	0	0	0	0	0	0	0	0	1	0	0	0	0	0	0
CLUMA_CG022259	CLUMA_CG022259	javelin-like (jvl)	0	0	0	0	0	0	0	0	0	0	0	0	0	0	0	0	0	0	0	0	0	0	0	0	0	0	0	0	0	0	0	0	0	1	0	0	0	0	0	0
CLUMA_CG007534	(sp)_similar_to_Heat_shock_protein_23	Heat shock protein 23 (Hsp23)	0	0	0	0	0	0	0	0	0	0	0	0	0	0	0	0	0	0	1	0	0	0	0	0	0	0	0	0	0	0	0	0	0	1	0	0	0	0	0	0
CLUMA_CG001097	(nr)_similar_to_GI12934_[Drosophila_mojavensis]	beaten path I (beat-I)	0	0	0	0	0	0	0	0	0	0	0	0	0	0	0	0	0	0	0	0	0	0	0	0	0	0	0	0	0	0	0	1	0	0	0	0	0	0	0	0
CLUMA_CG002665	(nr)_putative_AGAP001766-PA_[Anopheles_gambiae_str._PEST]	beaten path IV.2 (beat-IV.2)	0	0	0	0	0	0	0	0	0	0	0	0	0	0	0	0	0	0	0	0	0	0	0	0	0	0	0	0	0	0	0	1	0	0	0	0	0	0	0	0
CLUMA_CG018048	(nr)_putative_GD20239_[Drosophila_simulans]	beaten path II (beat-II)	0	0	0	0	0	0	0	0	0	0	0	0	0	0	0	0	0	0	0	0	0	0	0	0	0	0	0	0	0	0	0	1	0	0	0	0	0	0	0	0
CLUMA_CG022474	CLUMA_CG022474	beaten path IV.1 (beat-IV.1)	0	0	0	0	0	0	0	0	0	0	0	0	0	0	0	0	0	0	0	0	0	0	0	0	0	0	0	0	0	0	0	1	0	0	0	0	0	0	0	0
CLUMA_CG004293	(sp)_putative_Integrin_beta-PS	myospheroid (mys)	0	0	0	0	0	0	0	0	0	0	0	0	0	0	0	0	0	0	0	0	0	0	0	0	1	0	0	0	0	1	1	1	1	1	0	1	0	0	0	0
CLUMA_CG001878	(sp)_putative_ADP-ribosylation_factor-like_protein_8	ADP ribosylation factor-like 8 (Arl8)	0	0	0	0	0	0	0	0	0	0	0	0	0	0	0	0	0	0	1	0	0	0	0	0	0	0	0	0	0	0	0	0	0	0	0	0	0	0	0	0
CLUMA_CG001965	(sp)_putative_Protein_similar	similar (sima)	0	0	0	0	0	0	0	0	0	0	0	0	0	0	0	0	0	0	1	0	0	0	0	0	0	0	0	0	0	0	0	0	0	0	0	0	0	0	0	0
CLUMA_CG017533	(sp)_putative_Protein_translation_factor_SUI1_homolog	Eukaryotic translation initiation factor eIF1	0	0	0	0	0	0	0	0	0	0	0	0	0	0	0	0	0	0	1	0	0	0	0	0	0	0	0	0	0	0	0	0	0	0	0	0	0	0	0	0
CLUMA_CG020457	(sp)_putative_Mushroom_body_large-type_Kenyon_cell-specific_protein_1	Ecdysone-induced protein 93F (Eip93F)	0	0	0	0	0	0	0	0	0	0	0	0	0	0	0	0	0	0	1	0	0	0	0	0	0	0	0	0	0	0	0	0	0	0	0	0	0	0	0	0
CLUMA_CG001401	(sp)_putative_Lipoma-preferred_partner_homolog	Zyxin (Zyx)	0	0	0	0	0	0	0	0	0	0	0	0	0	0	0	0	0	1	0	0	0	0	0	0	0	0	0	0	0	0	0	0	0	0	0	0	0	0	0	0
CLUMA_CG013257	(sp)_similar_to_Unconventional_myosin-Va	dachs (d)	0	0	0	0	0	0	0	0	0	0	0	0	0	0	0	0	0	1	0	0	0	0	0	0	0	0	0	0	0	0	0	0	0	0	0	0	0	0	0	0
CLUMA_CG008008	(sp)_putative_LIM_domain-containing_protein_jub	Ajuba LIM protein (jub)	0	0	0	0	0	0	0	0	0	0	0	0	0	0	0	0	0	1	1	0	0	0	0	0	0	0	0	0	0	0	0	0	0	0	0	0	0	0	0	0
CLUMA_CG000052	(sp)_putative_Sodium-dependent_serotonin_transporter	Serotonin tranporter (SerT)	0	0	0	0	0	0	0	0	0	0	0	0	0	0	0	0	1	0	0	0	0	0	0	0	0	0	0	0	0	0	0	0	0	0	0	0	0	0	0	0
CLUMA_CG002385	(sp)_similar_to_Mitochondrial_sodium/hydrogen_exchanger_9B2	Na+/H+ hydrogen antiporter 2 (Nha2)	0	0	0	0	0	0	0	0	0	0	0	0	0	0	0	0	1	0	0	0	0	0	0	0	0	0	0	0	0	0	0	0	0	0	0	0	0	0	0	0
CLUMA_CG002571	(sp)_similar_to_Sodium/potassium/calcium_exchanger_5	Sodium/potassium/calcium exchanger CLUMA_CG002571	0	0	0	0	0	0	0	0	0	0	0	0	0	0	0	0	1	0	0	0	0	0	0	0	0	0	0	0	0	0	0	0	0	0	0	0	0	0	0	0
CLUMA_CG002559	(sp)_similar_to_Sodium/potassium/calcium_exchanger_5	Sodium/potassium/calcium exchanger CLUMA_CG002559	0	0	0	0	0	0	0	0	0	0	0	0	0	0	0	0	1	0	0	0	0	0	0	0	0	0	0	0	0	0	0	0	0	0	0	0	0	0	0	0
CLUMA_CG007696	(sp)_putative_Sodium/potassium/calcium_exchanger_Nckx30C	Sodium/potassium/calcium exchanger Nckx30C	0	0	0	0	0	0	0	0	0	0	0	0	0	0	0	0	1	0	0	0	0	0	0	0	0	0	0	0	0	0	0	0	0	0	0	0	0	0	0	0
CLUMA_CG017099	(sp)_putative_Sodium/hydrogen_exchanger_3	Sodium/hydrogen exchanger 2 (Nhe2)	0	0	0	0	0	0	0	0	0	0	0	0	0	0	0	0	1	0	0	0	0	0	0	0	0	0	0	0	0	0	0	0	0	0	0	0	0	0	0	0
CLUMA_CG018038	(sp)_putative_Sodium/calcium_exchanger_1	Sodium/calcium exchanger (Calx)	0	0	0	0	0	0	0	0	0	0	0	0	0	0	0	0	1	0	0	0	0	0	0	0	0	0	0	0	0	0	0	0	0	0	0	0	0	0	0	0
CLUMA_CG019144	(sp)_similar_to_Pickpocket_protein_28	pickpocket CLUMA_CG019144	0	0	0	0	0	0	0	0	0	0	0	0	0	0	0	0	1	0	0	0	0	0	0	0	0	0	0	0	0	0	0	0	0	0	0	0	0	0	0	0
CLUMA_CG020857	(sp)_putative_Sodium-_and_chloride-dependent_GABA_transporter_1	GABA transporter (Gat)	0	0	0	0	0	0	0	0	0	0	0	0	0	0	0	0	1	0	0	0	0	0	0	0	0	0	0	0	0	0	0	0	0	0	0	0	0	0	0	0
CLUMA_CG001725	(nr)_putative_PREDICTED:_uncharacterized_protein_LOC101899859_[Musca_domestica]	pickpocket CLUMA_CG001725	0	0	0	0	0	0	0	0	0	0	0	0	1	1	0	0	1	0	0	0	0	0	0	0	0	0	0	0	0	0	0	0	0	0	0	0	0	0	0	0
CLUMA_CG005540	(sp)_putative_Sodium_channel_protein_para	paralytic (para)	0	0	0	0	0	0	0	0	0	0	0	0	0	1	0	0	1	0	1	0	0	0	0	0	0	0	0	0	0	0	0	0	0	0	0	0	0	0	0	0
CLUMA_CG002666	(sp)_putative_Probable_G-protein_coupled_receptor_No9	octopamine receptor in mushroom bodies (oamb)	0	0	0	0	0	0	0	0	0	0	0	0	0	1	0	0	0	0	0	0	0	0	0	0	0	0	0	0	0	0	0	0	0	0	0	0	0	0	0	0
CLUMA_CG008559	(nr)_similar_to_juvenile_hormone_acid_methyltransferase	juvenile_hormone_acid_methyltransferase (jhamt)	0	0	0	0	0	0	0	0	0	0	0	0	0	1	0	0	0	0	0	0	0	0	0	0	0	0	0	0	0	0	0	0	0	0	0	0	0	0	0	0
CLUMA_CG009172	(sp)_putative_Tyrosine_3-monooxygenase	pale	0	0	0	0	0	0	0	0	0	0	0	0	0	1	0	0	0	0	0	0	0	0	0	0	0	0	0	0	0	0	0	0	0	0	0	0	0	0	0	0
CLUMA_CG017082	(sp)_putative_Protein_jim_lovell	jim lovell	0	0	0	0	0	0	0	0	0	0	0	0	0	1	0	0	0	0	0	0	0	0	0	0	0	0	0	0	0	0	0	0	0	0	0	0	0	0	0	0
CLUMA_CG018011	(sp)_putative_Probable_RNA-binding_protein_orb2	orb2	0	0	0	0	0	0	0	0	0	0	0	0	0	1	0	0	0	0	0	0	0	0	0	0	0	0	0	0	0	0	0	0	0	0	0	0	0	0	0	0
CLUMA_CG002645	(sp)_putative_Cytoplasmic_dynein_2_heavy_chain_1	beethoven (btv)	0	0	0	0	0	0	0	0	0	0	0	0	0	1	0	1	0	0	0	0	0	0	0	0	0	0	0	0	0	0	0	0	0	0	0	0	0	0	0	0
CLUMA_CG009374	(sp)_putative_BTB/POZ_domain-containing_protein_kctd15-like	tiwaz	0	0	0	0	0	0	0	0	0	0	0	1	1	1	0	0	0	0	0	0	0	0	0	0	0	0	0	0	0	0	0	0	0	0	0	0	0	0	0	0
CLUMA_CG017102	(sp)_putative_Transcription_factor_AP-2-alpha	Transcription factor AP-2-alpha (TfAP-2)	0	0	0	0	0	0	0	0	0	0	0	1	1	1	0	0	0	0	0	0	0	0	0	0	0	0	0	0	0	0	0	0	0	0	0	0	0	0	0	0
CLUMA_CG001622	(sp)_putative_Rootletin	rootletin (root)	0	0	0	0	0	0	0	0	0	0	0	0	0	0	0	1	0	0	0	0	0	0	0	0	0	0	0	0	0	0	0	0	0	0	0	0	0	0	0	0
CLUMA_CG008386	(sp)_putative_Tachykinin-like_peptides_receptor_99D	Tachykinin-like receptor at 99D (TkR99D)	0	0	0	0	0	0	0	0	0	0	0	0	0	0	1	0	0	0	0	0	0	0	0	0	0	0	0	0	0	0	0	0	0	0	0	0	0	0	0	0
CLUMA_CG002658	(sp)_putative_Tachykinin-like_peptides_receptor_86C	Tachykinin-like receptor at 86C (TkR86C)	0	0	0	0	0	0	0	0	0	0	0	0	1	0	1	0	0	0	0	0	0	0	0	0	0	0	0	0	0	0	0	0	0	0	0	0	0	0	0	0
CLUMA_CG019030	(sp)_putative_Cytochrome_P450_18a1	Cytochrome P450 18a1 (Cyp18a1)	0	0	0	0	0	0	0	0	0	0	0	0	0	0	0	0	0	0	0	0	0	1	0	0	0	0	0	0	0	0	0	0	0	0	0	0	0	0	0	0
CLUMA_CG020743	(sp)_putative_Cytochrome_P450_306a1	phantom (phm)	0	0	0	0	0	0	0	0	0	0	0	0	0	0	0	0	0	0	0	0	0	1	0	0	0	0	0	0	0	0	0	0	0	0	0	0	0	0	0	0
CLUMA_CG022537	CLUMA_CG022537	oxidoreductase CLUMA_CG022537	0	0	0	0	0	0	0	0	0	0	0	0	0	0	0	0	0	0	0	0	0	1	0	0	0	0	0	0	0	0	0	0	0	0	0	0	0	0	0	0
CLUMA_CG022538	CLUMA_CG022538	oxidoreductase CLUMA_CG022538	0	0	0	0	0	0	0	0	0	0	0	0	0	0	0	0	0	0	0	0	0	1	0	0	0	0	0	0	0	0	0	0	0	0	0	0	0	0	0	0
CLUMA_CG022541	CLUMA_CG022541	oxidoreductase CLUMA_CG022541	0	0	0	0	0	0	0	0	0	0	0	0	0	0	0	0	0	0	0	0	0	1	0	0	0	0	0	0	0	0	0	0	0	0	0	0	0	0	0	0
CLUMA_CG019096	(sp)_putative_FERM_domain-containing_protein_8	Band4.1 inhibitor LRP interactor (Bili)	0	0	0	0	0	0	0	0	0	0	0	0	0	0	0	0	0	0	0	0	0	0	0	0	0	0	0	0	0	0	0	0	0	0	0	0	0	0	0	1
CLUMA_CG019566	(sp)_putative_Tubulointerstitial_nephritis_antigen-like	Secreted Wg-interacting molecule (Swim)	0	0	0	0	0	0	0	0	0	0	0	0	0	0	0	0	0	0	0	0	0	0	0	0	0	0	0	0	0	0	0	0	0	0	0	0	0	0	0	1
CLUMA_CG018841	(sp)_putative_Ras-related_protein_Rab-3	Rab3	0	0	0	0	0	0	0	0	0	0	0	0	0	0	0	0	0	0	0	1	0	0	0	0	0	0	0	0	0	0	0	0	0	0	0	0	0	0	0	0
CLUMA_CG020565	(sp)_similar_to_SRSF_protein_kinase_2	Serine-arginine protein kinase CLUMA_CG020565	0	0	0	0	0	0	0	0	0	0	0	0	0	0	0	0	0	0	0	1	0	0	0	0	0	0	0	0	0	0	0	0	0	0	0	0	0	0	0	0
CLUMA_CG000061	(sp)_similar_to_Alpha-N-acetylgalactosaminidase	Alpha-Galactosidase CLUMA_CG000061	0	0	0	0	0	0	0	0	0	0	0	0	0	0	0	0	0	0	0	0	1	0	0	0	0	0	0	0	0	0	0	0	0	0	0	0	0	0	0	0
CLUMA_CG008523	(sp)_putative_Beta-galactoside_alpha-2	Sialyltransferase (SiaT)	0	0	0	0	0	0	0	0	0	0	0	0	0	0	0	0	0	0	0	0	1	0	0	0	0	0	0	0	0	0	0	0	0	0	0	0	0	0	0	0
CLUMA_CG013636	(sp)_similar_to_Probable_N-acetylgalactosaminyltransferase_9	Polypeptide N-Acetylgalactosaminyltransferase 9.1 (Pgant9.1)	0	0	0	0	0	0	0	0	0	0	0	0	0	0	0	0	0	0	0	0	1	0	0	0	0	0	0	0	0	0	0	0	0	0	0	0	0	0	0	0
CLUMA_CG023567	CLUMA_CG023567	Polypeptide N-Acetylgalactosaminyltransferase 9.2 (Pgant9.2)	0	0	0	0	0	0	0	0	0	0	0	0	0	0	0	0	0	0	0	0	1	0	0	0	0	0	0	0	0	0	0	0	0	0	0	0	0	0	0	0
CLUMA_CG001558	(sp)_similar_to_Mycosubtilin_synthase_subunit_C	ebony-like	0	0	0	0	0	0	0	1	0	0	0	0	0	0	0	0	0	0	0	0	0	0	0	0	0	0	0	0	0	0	0	0	0	0	0	0	0	0	0	0
CLUMA_CG001700	(sp)_putative_Protein_unc-80_homolog	uncoordinated 80 (unc80)	0	0	0	0	0	0	0	1	0	0	0	0	0	0	0	0	0	0	0	0	0	0	0	0	0	0	0	0	0	0	0	0	0	0	0	0	0	0	0	0
CLUMA_CG006990	(sp)_putative_Adenylate_cyclase_type_3	adenylate cyclase 3 (Ac3)	0	0	0	0	0	0	0	1	0	0	0	0	0	0	0	0	0	0	0	0	0	0	0	0	0	0	0	0	0	0	0	0	0	0	0	0	0	0	0	0
CLUMA_CG022938	CLUMA_CG022938	domeless 2 (dome2)	0	0	0	0	0	0	0	1	0	0	0	0	0	0	0	0	0	0	0	0	0	0	0	0	0	0	0	0	0	0	0	0	0	0	0	0	0	0	0	0
CLUMA_CG021125	(sp)_putative_Protein_disconnected	disconnected (disco)	0	0	0	0	1	0	0	1	0	0	0	0	0	0	0	0	0	0	0	0	0	0	0	0	0	0	0	0	0	0	0	0	0	0	0	0	0	0	0	0
CLUMA_CG004395	(sp)_putative_Potassium/sodium_hyperpolarization-activated_cyclic_nucleotide-gated_channel_2	hyperpolarization-activated cyclic nucleotide-gated K+ channel	0	1	0	0	0	0	0	1	0	0	0	0	0	0	0	0	0	0	0	0	0	0	0	0	0	0	0	0	0	0	0	0	0	0	0	0	0	0	0	0
CLUMA_CG004594	(sp)_putative_Cryptochrome-1	cryptochrome 1 (cr1)	1	1	1	0	0	0	0	1	0	0	0	0	0	0	0	0	0	0	0	0	0	0	0	0	0	0	0	0	0	0	0	0	0	0	0	0	0	0	0	0
CLUMA_CG008041	(sp)_putative_Nuclear_factor_interleukin-3-regulated_protein	vrille (vri)	0	0	0	0	0	0	0	1	0	0	0	0	0	0	0	0	0	0	0	0	0	0	0	0	0	1	0	0	0	0	1	0	0	0	0	0	0	0	0	0
CLUMA_CG013341	(sp)_putative_Aryl_hydrocarbon_receptor_nuclear_translocator-like_protein_1	cycle (cyc)	1	1	0	1	1	1	1	1	0	0	0	0	0	0	0	0	0	0	0	0	0	0	0	0	0	0	0	0	0	0	0	0	0	0	0	0	0	0	0	0
CLUMA_CG009403	(sp)_putative_Circadian_locomoter_output_cycles_protein_kaput	clock (clk)	1	1	1	1	1	1	1	1	0	0	0	0	0	0	0	0	0	0	0	0	0	0	0	0	0	0	0	0	0	0	0	0	0	0	0	0	0	0	0	0
CLUMA_CG020824	(sp)_putative_Period_circadian_protein	period (per)	1	1	1	0	1	1	1	1	1	0	0	0	0	1	0	0	0	0	0	0	0	0	0	0	0	0	0	0	0	0	0	0	0	0	0	0	0	0	0	0
CLUMA_CG006930	(sp)_putative_Protein_timeless	timeless (tim)	0	1	1	1	1	0	0	1	1	0	1	0	0	0	0	0	0	0	0	0	0	0	0	0	0	0	0	0	0	0	0	0	0	0	0	0	0	0	0	0
CLUMA_CG000026	(sp)_similar_to_Glutamate_receptor_ionotropic	ionotropic receptor 25a (IR25a)	0	0	1	0	0	0	0	0	0	0	0	0	0	0	0	0	0	0	0	0	0	0	0	0	0	0	0	0	0	0	0	0	0	0	0	0	0	0	0	0
CLUMA_CG002622	(sp)_putative_Coiled-coil_domain-containing_protein_lobo	lost boys (lobo)	0	0	0	0	0	0	0	0	1	0	0	0	0	0	0	0	0	0	0	0	0	0	0	0	0	0	0	0	0	0	0	0	0	0	0	0	0	0	0	0
CLUMA_CG005150	(sp)_putative_Protein_gooseberry	gooseberry (gsb)	0	0	0	0	0	0	0	0	0	0	0	0	0	0	0	0	0	0	0	0	0	0	0	0	0	0	0	0	0	0	0	0	1	0	0	0	0	0	0	0
CLUMA_CG002547	(sp)_putative_G-protein_coupled_receptor_moody	moody	0	0	0	0	0	1	1	0	0	0	0	0	0	0	0	0	0	0	0	0	0	0	0	0	0	0	0	0	0	0	0	0	1	0	0	0	0	0	0	0
